# CRAFT: a bioinformatics software for custom prediction of circular RNA functions

**DOI:** 10.1101/2021.11.17.468947

**Authors:** Anna Dal Molin, Enrico Gaffo, Valeria Difilippo, Alessia Buratin, Caterina Tretti Parenzan, Silvia Bresolin, Stefania Bortoluzzi

**Affiliations:** Department of Molecular Medicine, University of Padova, Padova, Italy; Department of Biology, University of Padova, Padova, Italy; Onco-hematology, stem cell transplant and gene therapy laboratory, IRP-Istituto di Ricerca Pediatrica, Padova, Italy; Pediatric Hematology, Oncology and Stem Cell Transplant Division, Women and Child Health Department, Padua University Hospital

**Author notes:** Corresponding authors Prof. Stefania Bortoluzzi, Dr. Anna Dal Molin.

**Keywords:** CircRNA, bioinformatics, computational pipeline, functional prediction, regulatory network

## Abstract

Circular RNAs (circRNAs), transcripts generated by backsplicing, are particularly stable and pleiotropic molecules, whose dysregulation drives human diseases and cancer by modulating gene expression and signaling pathways. CircRNAs can regulate cellular processes by different mechanisms, including interaction with microRNAs (miRNAs) and RNA-binding proteins (RBP), and encoding specific peptides. The prediction of circRNA functions is instrumental to interpret their impact in diseases, and to prioritize circRNAs for functional investigation. Currently, circRNA functional predictions are provided by web databases that do not allow custom analyses, while self-standing circRNA prediction tools are mostly limited to predict only one type of function, mainly focusing on the miRNA sponge activity of circRNAs. To solve these issues, we developed CRAFT (CircRNA Function prediction Tool), a freely available computational pipeline that predicts circRNA sequence and molecular interactions with miRNAs and RBP, along with their coding potential. Analysis of a set of circRNAs with known functions has been used to appraise CRAFT predictions and to optimize its setting. CRAFT provides a comprehensive graphical visualization of the results, links to several knowledge databases, and extensive functional enrichment analysis. Moreover, it originally combines the predictions for different circRNAs. CRAFT is a useful tool to help the user explore the potential regulatory networks involving the circRNAs of interest and generate hypotheses about the cooperation of circRNAs into the modulation of biological processes.

**Key points:**

- CRAFT is a self standing tool for comprehensive circRNA function prediction.
- CRAFT functions include circRNA sequence reconstruction, microRNA and RNA-binding protein response elements and coding potential prediction.
- Predictions for multiple circRNAs are connected to infer possible cooperation networks and illustrate the potential impact of circRNAs on biological and disease processes.
