## Supplementary material for "CRAFT: a bioinformatics software for custom prediction of circular RNA functions": Table 1

### Sheet: Table 1
Table 1. CircRNAs used for the CRAFT assessment analysis, with previously validated functional elements and biological or pathogenetic roles.
CircRNA	Backsplice	Validated functional element	Validated interaction/peptide (aa)	CircRNA binding validation	Tissue	Function	Reference
circBCRC3	2:231075511-231087181:+	MRE	miR-182-5p	Biotin-labeled RNA pulldown assay, FISH, transfection	Bladder cancer	Tumor suppressor	[51]
circHIPK3*	11:33286413-33287511:+	MRE	miR-124-3p	Luciferase reporter assay, biotin-labeled miRNA pulldown assay	Liver cancer	Oncogenic	[52]
circHIPK3*	11:33286413-33287511:+	MRE	miR-653-5p, miR-338-3p	RIP assay, luciferase reporter assay, biotin-labeled miRNA pulldown assay	Gastric cancer	Oncogenic	[53]
circNR3C1	5:143399656-143400852:-	MRE	miR-27a-3p	Biotin-labeled miRNA pulldown assay, FISH	Bladder cancer	Tumor suppressor	[54]
circNRIP1	21:15014344-15043574:-	MRE	miR-149-5p	Biotin-labeled RNA pulldown assay, biotin-labeled miRNA assay, dual-luciferase reporter assay, FISH, qRT-PCR	Gastric cancer	Oncogenic	[55]
circRNF20	9:101540203-101540975:+	MRE	miR-487a	Luciferase reporter assay, FISH	Breast cancer	Oncogenic	[56]
circSHKBP1	19:40583398-40583717:+	MRE	miR-582-3p	Luciferase reporter assay, biotin-labeled RNA pulldown assay, FISH, qRT-PCR	Gastric cancer	Oncogenic	[57]
circZNF609*	15:64499292-64500166:+	MRE	miR-15a-5p, miR-15b-5p	RNA pulldown assay, luciferase reporter assay	Hepatocellular carcinoma	Oncogenic	[58]
circZNF609*	15:64499292-64500166:+	MRE	miR-138-5p	Luciferase reporter assay, RIP assay	Renal carcinoma	Oncogenic	[59]
circDCUN1D4	4:51863437-51886638:+	RRE	HuR(ELAVL1)	CLIP, RIP assay, biotin RNA pulldown assay, Western blot	Lung adenocarcinoma	Tumor suppressor	[60]
circHIPK3	11:33340968-33341686:+	RRE	FUS	Western blot, correlation analysis, knockdown, qRT-PCR	Cervical cancer	Oncogenic	[61]
circMBNL1	3:152299405-152300367:+	RRE	MBNL1	RIP assay	Neuronal tissues	Gene regulator, circRNA biogenesis	[62]
circNSUN2	5:6623214-6625669:-	RRE	IGF2BP2	RNA pulldown assay, RIP, IF-FISH	Colorectal carcinoma	Oncogenic	[63]
circPABPN1	14:23324138-23324289:+	RRE	HuR(ELAVL1)	RIP, CLIP, biotin RNA pulldown assay	Cervical carcinoma	Negative regulation of PABPN1 mRNA and tanslation inibition/endogenous competing RNA	[64]
circRHOBTB3	5:95755396-95763620:+	RRE	HuR(ELAVL1)	RNA pulldown assay, RNA immunoprecipitation assays	Colorectal cancer	Tumor suppressor	[65]
circSMARCA5*	4:143543509-143543972:+	RRE	SRSF1	eCLIP	Glioblastoma multiforme	Tumor suppressor	[66]
circXIAP	X:123888619-123892773:+	RRE	FUS	Mass spectrometry analysis, RNA pull-down assay	Prostate cancer	Oncogenic	[67]
circZKSCAN1	7:100023419-100024307:+	RRE	FMRP(FMR1)	RIP assay	Hepatocellular carcinoma	Tumor suppressor	[68]
circ-E-Cad	16:68811684-68815759:+	ORF	254	Monoclonal antibody, MS	Glioblastoma	Oncogenic	[69]
circFNDC3B	3:172247533-172251541:+	ORF	218	LC-MS/MS	Colon cancer	Tumor suppressor	[70]
circPLCE1	10:94030683-94032252:+	ORF	411	LC-MS	Colorectal carcinoma	Tumor suppressor	[71]
circSHPRH	6:145888020-145894977:-	ORF	146	Antibody, LC-MS/MS	Glioblastoma	Tumor suppressor	[72]
circSMO	7:129205203-129206587:+	ORF	193	Ribosomes enrichment assay, immunoblot (IB), MS	Glioblastoma	Oncogenic	[73]
circZNF609	15:64499292-64500166:+	ORF	251	Polysome association, Western blot	Muscle	Implied in myogenesis	[16]
* is near to the circRNAs used to illustrate CRAFT output. MRE, miRNA recognition element; RRE, RBP recognition element; ORF, open reading frame.
